# Establishment and functional characterization of bovine endometrial epithelial organoids

**DOI:** 10.1101/2025.10.29.685416

**Authors:** Iebu Devkota, Zachary L. Bonomo, Dailin M. Fuego, Yuxia Li, Xujia Zhang, Shavahn C. Loux, Charles R. Looney, Ana I. V. Maia, Fabrizio Donnarumma, Antonios Matsakas, Anastasios Vourekas, Philip H. Elzer, Xing Fu, Kenneth R. Bondioli, John J. Bromfield, Pablo Bermejo-Àlvarez, Constantine A. Simintiras

## Abstract

Pre-implantation embryonic loss constitutes a major barrier to reproductive efficiency in livestock, yet the extrinsic determinants of embryonic survival remain poorly defined. Intra-organoid fluid (**IOF**) faithfully recapitulates native tissue secretions across multiple organ systems. We hypothesized that bovine endometrial epithelial organoids (**BEEO**) would produce IOF that mirrored *in vivo* uterine luminal fluid composition and extend embryo culture duration *in vitro*. We pursued three objectives: (***a***) establish and morphologically characterize BEEO, (***b***) define BEEO transcriptomic and secretory responses to estradiol (**E2**), medroxyprogesterone acetate (**MPA**), and interferon-tau (**IFNτ**), and (***c***) determine whether BEEO-derived IOF can support *in vitro* embryonic development beyond Day 8 (hatched blastocyst stage) under conventional culture conditions. BEEO were established from primary endometrial tissue (n=4) and maintained a stable epithelial phenotype through multiple passages. Transcriptomic profiling revealed robust responses to stimulation, with E2, MPA, and IFNτ inducing distinct gene expression programs consistent with *in vivo* effects. IOF metabolomic analysis confirmed hormone-dependent regulation of IOF secretory output, with E2+MPA (diestrus mimic) enhancing the production of metabolites implicated in conceptus development. Remarkably, IOF from diestrus mimic-stimulated BEEO, despite being diluted approximately seven-fold in PBS, maintained embryo survival rates comparable to optimized commercial medium, and exceeded PBS-only controls. These findings position BEEO as a physiologically relevant model for dissecting maternal-embryo interactions *in vitro* and identifying targets to improve fertility in cattle and other livestock.
