## Supplementary Table 1 for "Establishment and functional characterization of bovine endometrial epithelial organoids"

### Sheet: Table S1
TABLE S1. LIST OF CULTURE AND OTHER MEDIA COMPOSITIONS USED
Constituent	Manufacturer	Catolog number	Concentration
Wash Medium
DMEM/F-12	Gibco	11320-033	1×
Antibiotic-antimycotic solution	Gibco	15240-062	10 % (v/v)
Stromal Cell Medium
DMEM/F-12	Gibco	11320-033	1×
Antibiotic-antimycotic solution	Gibco	15240-062	10 % (v/v)
Charcoal-Stripped Fetal Bovine Serum	Gibco	12-676-029	10 % (v/v)
Base Medium
Advanced DMEM/F-12	Gibco	12634010	1x
B27 Supplement (without vitamin A)	Gibco	12587010	2 % (v/v)
Insulin-transferrin selenium (ITS)	Gibco	41400-045	1 % (v/v)
Primocin	Invitrogen	ANTPM1	100 µg·ml-1
Glutamax	Gibco	35050-061	2 mM
Expansion Medium
Base Medium	See above		1×
N2 Supplement	Gibco	17502048	1 % (v/v)
N-acetyl-l-cysteine	Sigma Aldrich	A-9165	1.25 mM
A83-01	Tocris Bioscience	2939	500 nM
Recombinant Human HGF	Peprotech	100-39	50 ng·ml-1
Recombinant Human EGF	Peprotech	AF-100-15	50 ng·ml-1
Recombinant Human FGF-10	Peprotech	100-26	100 ng·ml-1
Recombinant Human R-Spondin	Peprotech	120-38	500 ng·ml-1
Recombinant Human Noggin	Peprotech	120-10C	100 ng·ml-1
Recombinant Bovine HGF	Qkine	QK060-0500	50 ng·ml-1
Recombinant Bovine FGF-2	Genscript	Z03230-1	50 ng·ml-1
Nicontinamide	Sigma Aldrich	N-0636	1 mM
SB202190	Thermofisher	12-641-0	10 µM
Thawing Medium
Expansion Medium	See above		1×
Y-27632	Peprotech	1293823	10 µM
CHIR99021	Tocris Bioscience	44-231-0	1 µM
Freezing Medium
Thawing Medium	See above		50 % (v/v)
Dimethyl Sulfoxide (DMSO)	Avantor	0231-500ML	8 % (v/v)
Fetal Bovine Serum (FBS)	Sigma Aldrich	F-0926	42 % (v/v)
