## Supplementary Table 2 for "Establishment and functional characterization of bovine endometrial epithelial organoids"

### Sheet: Table S2
TABLE S2. LIST OF ANTIBODIES USED
Description	Abbreviation	Abbreviation	Manufacturer	Catolog number
Estrogen receptor alpha	Primary	ESR1	AbCam	AB32063
Estrogen receptor beta	Primary	ESR2	Invitrogen	PA1-311
Forkhead box A2	Primary	FOXA2	AbCam	AB108422
Progesterone receptor	Primary	PGR	AbCam	AB101688
Cytokeratin 18	Primary	CK18	Invitrogen	PA5-86165
Caudal type homeobox 2	Primary	CDX2	BioGenex	AM392-5M
Octamer-binding transcription factor 4	Primary	OCT4	AbCam	AB19857-1001
Alexa Fluor 488 nm goat anti-rabbit IgG (H+L)	Secondary	-	Invitrogen	A11008
AlexaFluor 555 nm donkey anti-mouse IgG (H+L)	Secondary	-	Invitrogen	A31570
