## Supplementary Table 3 for "Establishment and functional characterization of bovine endometrial epithelial organoids"

### Sheet: Tabls S3
TABLE S3. TOTAL ORGANOID [RNA] RECOVERED
Animal	Group	ng·µl-1
A	Negative control	474.4
A	E2	802.2
A	MPA	489.7
A	Diestrus mimic	553.4
A	Pregnancy mimic	789.9
A	Vehicle control	451.2
Animal	Group	ng·µl-1
B	Negative control	166.6
B	E2	205.4
B	MPA	233.5
B	Diestrus mimic	168.4
B	Pregnancy mimic	144.3
B	Vehicle control	210.1
Animal	Group	ng·µl-1
C	Negative control	631.2
C	E2	662.6
C	MPA	922.1
C	Diestrus mimic	618
C	Pregnancy mimic	688
C	Vehicle control	618.2
Animal	Group	ng·µl-1
D	Negative control	111.2
D	E2	200.5
D	MPA	210.6
D	Diestrus mimic	273.5
D	Pregnancy mimic	217.5
D	Vehicle control	271.4
